# Improvements in the detection power of algorithms for analyzing next-generation sequencing based bulked segregant analysis data via estimating thresholds at the genomic region level

**DOI:** 10.1101/2023.03.12.532308

**Authors:** Jianbo Zhang, Dilip R Panthee

**Affiliations:** Mountain Horticultural Crops Research and Extension Center, Department of Horticultural Science, North Carolina State University, Mills River, NC 28759, USA

## Abstract

Next-generation sequencing based bulked segregant analysis (BSA-Seq) has been widely used in identifying genomic regions associated with a trait of interest. However, the most popular algorithms for BSA-Seq data analysis have relatively low detection power, and high sequencing depths are required for the detection of genomic regions linked to the trait. Here we estimated the confidence intervals/thresholds of the popular algorithms at the genomic region level and increased the detection power of these algorithms by at least 5 folds, which should drastically reduce the sequencing cost of BSA-Seq studies.
