## supplementary file 1 for "Improvements in the detection power of algorithms for analyzing next-generation sequencing based bulked segregant analysis data via estimating thresholds at the genomic region level"

Please note many peaks/valleys below are actually tiny shoulders of a peak/valley caused by random error. Only the obvious peaks/valleys on the BSA-Seq curves are real peaks/valleys
CHROM	POS	2696321.AvgLD	2696322.AvgLD	sSV	totalSV	sSV/totalSV	Threshold_sSV	GS	Threshold_GS	DAF	DAF_CI0005	DAF_CI0995	pvalue_tt	Significancy_SSV	Significancy_GS	Significancy_AF	Significancy_TT
1	580001	7.54096520763187	7.73961840628507	31	5346	0.00579872802095024	0.00505050505050505	1.03455057507953	1.24886970687179	-0.0846386856830344	-0.00900023044716355	0.0106310855915933	4.71120914851583E-138	1	0	1	1
1	5630001	7.47616089454884	7.74794222705389	36	6439	0.00559093026867526	0.0048144121758037	1.06168865505834	1.2398921432197	0.0856852396931249	-0.00801277067645471	0.0100083808442353	2.0689491186284E-171	1	0	1	1
1	7030001	7.4151601649223	7.49777989216619	40	6306	0.00634316523945449	0.00475737392959087	1.11656519880856	1.24603609403724	0.10334137922107	-0.00802753530366128	0.0101772127235881	8.75086377797789E-236	1	0	1	1
1	16190001	7.21071808106877	7.4952178533475	104	6587	0.0157886746622135	0.0045544253833308	1.55223760428624	1.25061396435225	0.194533473909759	-0.00828117711432142	0.00985875587943838	0	1	1	1	1
1	21040001	7.36178796191706	7.5344521542682	33	6197	0.00532515733419397	0.00484105212199451	1.16916097646979	1.24876646104269	0.129704023519863	-0.00838565261763478	0.0100405094326618	0	1	0	1	1
1	22320001	7.38740157480315	7.58946093276802	51	8255	0.00617807389460933	0.00448213204118716	1.12844834763155	1.23839973157834	0.124803304658596	-0.00684585093689816	0.00903574660814521	0	1	0	1	1
1	28540001	7.56645081714462	7.70336108541474	180	6486	0.0277520814061055	0.00493370336108541	1.9786847858757	1.24123471863395	0.220455520845281	-0.00806518883814527	0.00999315639330761	0	1	1	1	1
1	36220001	7.4918631683826	7.59332447691797	35	6022	0.00581202258385918	0.00481567585519761	1.11342097864247	1.24645679670101	0.113835429222393	-0.00834853220310986	0.0104498306084888	1.46620587664561E-281	1	0	1	1
1	36480001	7.47096881220969	7.53881884538819	33	6028	0.00547445255474453	0.00481088254810883	1.12591153795029	1.24837966651449	0.113006932545795	-0.00842854853720078	0.0101915212377966	1.91506746065337E-272	1	0	1	1
1	38340001	7.74212227309453	7.83665499596014	57	7426	0.00767573390789119	0.00484783194182602	1.1715929544051	1.22867338263606	0.107134375783469	-0.00714142074074428	0.00927767054633909	4.36255168827473E-294	1	0	1	1
3	2160001	7.85740118832343	7.66055282872643	101	3871	0.026091449237923	0.0056832859726169	2.47996781397345	1.24745049960802	0.201790687711068	-0.0102495350863369	0.0124238853119852	0	1	1	1	1
3	9210001	7.4718026183283	7.81998992950655	21	3972	0.00528700906344411	0.00528700906344411	1.24134729179032	1.25892351381439	-0.0504381210031774	-0.0104569101213128	0.0124680111552678	4.670822456342E-40	1	0	1	1
3	12300001	7.48274410774411	7.59175084175084	33	4752	0.00694444444444444	0.00505050505050505	1.10245743525562	1.25719498967917	-0.0104357491724046	-0.00975199717005546	0.0113402887095391	0.00249292044289023	1	0	1	1
4	4000001	7.20403422982885	7.37334963325183	42	8180	0.00513447432762836	0.00440097799511002	0.917707898875192	1.25156508676465	-0.0123951841975749	-0.00725800405461708	0.00926252557117778	2.98624277426749E-06	1	0	1	1
4	4820001	7.12098711509063	7.25070976195676	49	9158	0.00535051321249181	0.004149377593361	0.925870394080616	1.25234691842342	-0.0063824198525848	-0.00683864836606594	0.00918596846326673	0.0118376423650653	1	0	0	0
4	5820001	7.0623922244866	7.04812666562157	35	6379	0.00548675340962533	0.00438940272770027	0.937323700644164	1.26609085183651	-0.00588477617848372	-0.00819718378531382	0.0104901574558536	0.056645048507369	1	0	0	0
4	13920001	6.78104575163399	7.24618736383442	6	918	0.0065359477124183	0.00762527233115468	0.922191036087804	1.35730471633507	0.0185056718168983	-0.023797242921474	0.0256358054537841	0.0264245445190272	0	0	0	0
4	14690001	8.26168224299065	8.68224299065421	3	107	0.0280373831775701	0.0280373831775701	1.21330104525189	1.61026758317623	0.0913209370191228	-0.0614752511285977	0.0627094151801403	8.49639214826061E-05	1	0	1	1
4	19940001	7.51193714113025	7.74478694469628	44	6618	0.00664853430039287	0.004835297673013	1.08166223270299	1.24204815128762	0.106087792077398	-0.00773486284976371	0.00971232758203605	6.6044750037817E-272	1	0	1	1
4	21200001	7.72643614054657	7.74261015058561	29	3586	0.00808700501952036	0.00585610708310095	1.08774232017464	1.25811684002656	0.101492764164181	-0.0111424569897603	0.0129036201388316	3.7870091193901E-137	1	0	1	1
4	22000001	7.41670749632533	7.60117589416953	24	4082	0.00587947084762371	0.00538951494365507	1.11222736765764	1.2627070989402	0.118504180259121	-0.010468716342479	0.0123915284083127	1.90525954067786E-205	1	0	1	1
4	24550001	7.625	8.00238095238095	30	2520	0.0119047619047619	0.00634920634920635	1.14917466045608	1.26427216987191	0.116614475611739	-0.0130072883166919	0.0156035937843457	4.32193421097435E-124	1	0	1	1
4	25100001	7.87728026533997	8.26533996683251	5	603	0.00829187396351576	0.00995854063018109	0.970346956715879	1.35305928071043	0.0991593544562061	-0.0285326058797893	0.0292363105163942	1.87001283666842E-27	0	0	1	1
4	25510001	8.0089485458613	8.63087248322148	7	447	0.0156599552572707	0.0111856823266219	1.07020384988618	1.36552185819788	0.0865710660288029	-0.0321063686796877	0.0331085389516479	4.47346680823665E-15	1	0	1	1
5	90001	7.43642935722144	7.6038032374666	115	6363	0.0180732358950181	0.00471554298286959	1.70940695330227	1.24585508717619	-0.219835377484249	-0.00791045841914229	0.00959784167632441	0	1	1	1	1
5	15360001	7.47311373873874	7.75281531531532	35	7104	0.0049268018018018	0.00478603603603604	0.961137764118592	1.24443943330417	-0.0531415102452959	-0.00752980634901425	0.00953780859601636	4.01604960401868E-77	1	0	1	1
5	26390001	7.53872486093282	7.63642846954785	39	7011	0.00556268720581943	0.00484952217943232	0.990893892015735	1.23867425247624	-0.0423422380965939	-0.00769372199276882	0.00948557925733436	5.7895257972246E-47	1	0	1	1
6	4050001	7.51283564473296	7.40129831808793	55	3389	0.0162289760991443	0.00560637356152257	1.95651828598122	1.26559839849824	0.169603505709712	-0.011422590137095	0.0132483422278372	2.86068e-318	1	1	1	1
6	9750001	7.38445769660827	7.57156168468133	220	5366	0.0409988818486769	0.00484532240029817	2.27367410594414	1.25286005785151	0.258748587647826	-0.00903422298139701	0.0106783371496004	0	1	1	1	1
7	540001	7.41900334156618	7.56486996949005	36	6883	0.00523027749527822	0.00464913555135842	0.941806649386137	1.24535539578099	0.0243109297464682	-0.00771464292426433	0.00979396928889904	1.91467116201279E-16	1	0	1	1
7	660001	7.3246421992348	7.50928156440414	35	7057	0.0049596145670965	0.00467620802040527	0.94709976343415	1.24632872834707	0.024485084066205	-0.0076808807518031	0.00956205467996903	9.75781664654235E-17	1	0	1	1
7	3380001	7.62573443008226	7.58166862514689	17	3404	0.00499412455934195	0.00558166862514689	1.01908564442826	1.26332837451591	0.0303087111952706	-0.0116229548460775	0.0134292989640718	5.04181254240826E-13	0	0	1	1
7	19110001	7.35175181355147	7.52430930699182	34	6479	0.00524772341410712	0.00478468899521531	1.07557086721193	1.24622297476715	0.0932006939071201	-0.00805768449957129	0.00986120575451571	2.69162664616274E-205	1	0	1	1
7	21290001	7.36520280573346	7.71866422689844	87	6558	0.0132662397072278	0.00472705093016163	1.31841528915729	1.24501057366007	0.147474032996223	-0.0079732397556032	0.00963424288967022	0	1	1	1	1
7	24230001	7.44955925563173	7.61858122289072	49	7147	0.00685602350636631	0.00461732195326711	1.07055962499538	1.24234490906908	0.0795601256917594	-0.0079302738909936	0.00969172149711394	1.94150136534607E-157	1	0	1	1
8	5460001	7.42932947419199	7.52170767004342	39	4146	0.00940665701881331	0.00530631934394597	1.16516711505554	1.26368790069123	0.115656831577473	-0.0104718399315167	0.0127344695279259	4.09652034784936E-199	1	0	1	1
8	11000001	7.42221630261055	7.56632924880128	26	3754	0.00692594565796484	0.0053276505061268	0.884334003396962	1.259423621306	0.0219198430047518	-0.0104474837621818	0.0126471416176926	6.5147388051028E-09	1	0	1	1
8	23810001	7.32997218358832	7.71418636995828	14	2876	0.00486787204450626	0.00591098748261474	0.921955557679102	1.27150332479957	0.00923334802990467	-0.0123785071445183	0.0141858005808003	0.0407234463505923	0	0	0	0
9	1110001	7.45452113429642	7.39914392723382	230	3738	0.0615302300695559	0.00535045478865704	3.14651200784028	1.26365577231836	0.298626945825657	-0.011072574530701	0.0127663100624982	0	1	1	1	1
9	10030001	7.17292225201072	7.14058310991957	45	5968	0.0075402144772118	0.00452412868632708	1.16923069640151	1.26434547838344	0.108250758679399	-0.00859368280957893	0.0104855560784969	1.21886537867442E-233	1	0	1	1
9	13250001	7.47468602825746	7.75078492935636	30	5096	0.00588697017268446	0.00510204081632653	0.998099776123171	1.25024662609263	0.0810578721265437	-0.00909853263083155	0.010935922854938	2.02761569603082E-128	1	0	1	1
9	18210001	7.68854592785422	7.88880624767572	153	5378	0.0284492376348085	0.00520639642989959	2.09275566142805	1.2385268896882	0.240990140914425	-0.00893622367669666	0.0105137702392545	0	1	1	1	1
10	1910001	7.39887036040882	7.69203873050027	97	3718	0.0260892953200646	0.00537923614846692	1.87558384777254	1.26516374037925	0.207477911036757	-0.0107644966763983	0.0130725135253723	0	1	1	1	1
10	16630001	7.65777470628887	7.59488597097443	71	7235	0.00981340704906704	0.00469937802349689	1.17790683899868	1.2380163284523	-0.0986554451175767	-0.00755423378315868	0.00921646521472584	4.07887837492948E-243	1	0	1	1
11	4180001	7.19899749373434	7.54624060150376	41	7980	0.00513784461152882	0.0043859649122807	1.04822599637201	1.2460157236059	0.0686072479876892	-0.00750134862077565	0.00930309834002541	1.15791257168382E-128	1	0	1	1
11	4360001	7.23623470522803	7.60678531701891	37	7192	0.00514460511679644	0.00458843159065629	1.06043328734229	1.24887042354789	0.0783324437113197	-0.00759302685888149	0.00945388775362205	1.79096202767953E-152	1	0	1	1
11	13740001	7.43570722057369	7.55316518298714	40	8088	0.00494559841740851	0.00457467853610287	0.971040112655852	1.24025575767998	0.0680007653021509	-0.00717057037802957	0.00918262772223647	7.62592894776576E-143	1	0	1	1
11	14790001	7.30130049487858	7.38174703648291	51	8689	0.00586949015997238	0.00437334560939118	0.950241325242132	1.24550605981833	0.0811216580239453	-0.00684974968872708	0.00893441630708338	1.77893867640565E-222	1	0	1	1
11	16320001	7.23841423237426	7.53865583132001	51	9106	0.00560070283329673	0.00439270810454645	1.00969822489221	1.2448190784048	0.0833021529394523	-0.00691773238641601	0.00839827556970606	7.09847530621836E-229	1	0	1	1
11	26440001	7.6540825285338	8.74714661984197	675	1139	0.592625109745391	0.00790166812993854	12.7761657433935	1.29288657831638	0.717120507316904	-0.0194418276506445	0.0210717512641018	0	1	1	1	1
12	19260001	7.19787163285667	7.34137013634852	34	6014	0.00565347522447622	0.00465580312603924	1.03587088411543	1.2594356151897	0.0311901125905163	-0.00867743475030117	0.0105008979382211	5.89883502769575E-23	1	0	1	1
12	22460001	7.53864840989399	7.65503533568905	30	4528	0.00662544169611307	0.00530035335689046	1.21398472144263	1.25156776389785	0.103496041502697	-0.00968709839480035	0.0118111970624951	4.41698708204188E-172	1	0	1	1
